# Deciphering of Somatic Mutational Signatures of Cancer

**DOI:** 10.1101/2022.03.01.482591

**Authors:** Xiangwen Ji, Edwin Wang, Qinghua Cui

## Abstract

Somatic mutational signatures (MSs) identified by genome sequencing play important roles in exploring the cause and development of cancer. Thus far, many such signatures have been identified, and some of them do imply causes of cancer. However, a major bottleneck is that we do not know the potential meanings (i.e., cancer causal or biological functions) and contributing genes for most of them. Here we presented a computational framework, Gene Somatic Genome Pattern (GSGP), which can decipher the molecular mechanisms of the MSs. More importantly, it is the first time, GSGP is able to process MSs from RNA sequencing, which greatly extended the applications of both MS analysis and RNA sequencing. As a result, GSGP analysis matches consistently with previous reports and identify the aetiologies for a number of novel signatures. Notably, we applied GSGP to RNA sequencing data and revealed an RNA-derived MS involved in deficient DNA mismatch repair (dMMR) and microsatellite instability (MSI) in colorectal cancer (CRC).
