## Supplementary Table 5 for "Deciphering of Somatic Mutational Signatures of Cancer"

### Sheet: Supplementary Table 5
MutationType	SigA	SigB	SigC	SigD	SigE	SigF	SigG
A[C>A]A	0.00343654	0.00527239	0.00194898	0.00204364	0.0154245	0.00217853	0.0080147
A[C>A]C	0	0.00270884	0.00238139	0.00286398	0.00198013	0.000381825	0.0087972
A[C>A]G	0	0.0009897	0.000761303	0.00161765	8.62337e-46	0.00614561	0.00515001
A[C>A]T	0	0	0.00445626	0.000822669	0.00342533	0.000306794	0.0026393
A[C>G]A	0.0027857	0.00204075	0.00116419	0.00165759	0.00592948	0.000344076	0.0107307
A[C>G]C	0.00233061	0.000518802	0.00105291	0.00531144	0.00402843	0.00587959	0.00496056
A[C>G]G	0	1.27135e-05	0.000955756	0.000270975	0	0.00912979	0.00692436
A[C>G]T	0.000117063	0.00147814	0.000391333	0.00302228	0.000424371	0.0172733	0.00382039
A[C>T]A	0.00385711	0.00736136	0.00128663	0.0168016	0.0119045	0.0200765	0.0343491
A[C>T]C	0.00365202	0.00492883	0.00489051	0.0127933	0.0111445	0.00642569	0.016115
A[C>T]G	0.0041486	3.66493e-45	0.00872285	0.0942768	0.0137617	0.00160352	0.0746738
A[C>T]T	0.00321609	0.00433687	0.00389873	0.00737436	0.0143904	0.00368039	0.0276578
A[T>A]A	0.00398016	0.00171024	0.000887328	0	0.0157019	0.00967025	0.000591858
A[T>A]C	0.00105362	0	0.000295598	0.000953478	0.00839661	0.00172735	0.00432407
A[T>A]G	0.00221967	0.00343962	0.000218199	0.00130255	0.00604525	0.00205328	0.00432407
A[T>A]T	0.00238566	0.00123657	0.00272888	0.00274586	0.0045049	0.00695361	0.00153456
A[T>C]A	0.0333196	0.0270837	0.00631051	0.00929805	0.0152602	0.00540585	0.0344171
A[T>C]C	0.00420746	0.008672	0.00673068	0.00522191	0.00455561	0.0197441	0.0158012
A[T>C]G	0.0356955	0.0153854	0.0064297	0.0122964	0.0129416	0.0035951	0.0544891
A[T>C]T	0.0509382	0.0335992	0.0136579	0.00773022	0.0481076	0.0457487	0.0237807
A[T>G]A	0.00191374	0.000796674	0.00246992	0.000856495	0.000542076	0.00102352	0.00148481
A[T>G]C	0	0.000225017	0.00341255	0.000118359	0	0.000866522	0.00114505
A[T>G]G	0.00218102	0.0012922	0.00225116	0.00112416	8.62337e-46	0.000790004	0.00516319
A[T>G]T	0	0.000873964	0.0184463	0.000811238	0.000651625	0.00110949	0.00426046
C[C>A]A	0.000572246	0.00024822	0.000873296	0.00670068	0.00641201	0.00143604	0.0042821
C[C>A]C	0.00306311	0.00241889	0.00218005	0.0179028	0.0086273	0.00259075	0.00543569
C[C>A]G	4.96028e-05	0.00212255	0.00202412	0.00693607	0.00197608	0.00020112	0.00429812
C[C>A]T	0	0.00174629	0.00865842	0.0256179	0.000962538	0	0.000986128
C[C>G]A	0.000542402	0.00130896	4.16288e-05	0.000987142	0.00606077	0.000488252	0.00945723
C[C>G]C	0	8.62337e-46	0.0004682	0.000960471	0.00164517	0.00133001	0.00957155
C[C>G]G	0.000388035	0.000264844	0.000297483	0.00422422	0.00148787	0	0.00970477
C[C>G]T	0	0.00145649	0.000756741	0.00166242	0.000257751	0	0.0139418
C[C>T]A	0.00082823	0.00691722	0.00170941	0.00923297	0.0116671	0.0167108	0.0202367
C[C>T]C	0.0150103	0.0107704	0.00649808	0.0215851	0.0111141	0.0149582	0.022724
C[C>T]G	0.000717425	0.00347897	0.00222262	0.149179	0.0103532	0.019267	0.0688475
C[C>T]T	0.00288589	0.0119023	0.00659458	0.00692721	0.0119575	0.0158133	0.0327903
C[T>A]A	0.00328341	0.000943351	0.000698931	0.00185009	0.0031346	0.000743339	0.000516928
C[T>A]C	0.00260611	0.00224237	0.00223204	0.00328522	0.00976141	0.00470372	0.000627463
C[T>A]G	0.000371491	0.00788838	0.00266647	0.00374435	0.0243384	0.00643719	0.000469633
C[T>A]T	2.58701e-45	0.000553431	0.00110591	0.000978125	0.00882416	0.00040761	0.00114819
C[T>C]A	0.127947	0.121626	0.013998	0.011656	0.0261317	0.140422	0.00196878
C[T>C]C	0.0384358	0.037877	0.0191814	0.0101625	0.0296033	0.0383595	0.00929134
C[T>C]G	0.163678	0.155045	0.0313353	0.0200678	0.0221034	0.0701547	0.0343181
C[T>C]T	0.0898894	0.123251	0.01713	0.00941192	0.0241419	0.0668544	0.0136947
C[T>G]A	0	0.000284206	0.00209046	0.000128004	0.000488741	0.000106369	0.00360516
C[T>G]C	0	0.00333618	0.000612316	0.00533399	0.000201498	0.00478829	0.00518901
C[T>G]G	4.32838e-05	0.00039821	0.00282767	0.00817093	0.00226356	0.00410192	0.00657321
C[T>G]T	0	0.000187514	0.0148186	0.0023324	0.00229944	0.00643309	0.00727632
G[C>A]A	0.00486796	0.00114252	0.0016142	0.00233371	0.000663668	0.00295898	0.00652632
G[C>A]C	8.62338e-46	0.00306722	0.00306464	0.00751162	0.00645958	0.00136624	0.00391788
G[C>A]G	0.00227329	0	2.99798e-05	0.00235477	0.000677159	0	0.00810441
G[C>A]T	0.000198698	0.000186723	0.00894385	0.00320979	0.00635191	0.00891498	0.0038605
G[C>G]A	0.0042443	0	0.00067868	0.00326359	0.0110381	0.00131373	0.00247875
G[C>G]C	0.000247986	0.00715698	0.00252215	0.00319906	0	0.0141711	0.00481364
G[C>G]G	0	0.00120586	0.00153206	0.00241095	0.00489838	0.000793566	0.00524313
G[C>G]T	0.000436011	0.00742357	0.00013705	0.00237918	0.00726985	0.00208696	0.00619518
G[C>T]A	0.00345814	0.00255207	0.00216763	0.0216824	0.00622462	0.00875987	0.00873033
G[C>T]C	0.00121683	0.00327293	0.0213917	0.0448622	0.0202278	0.0101904	0.00986308
G[C>T]G	1.94026e-45	0.00499652	0.0328231	0.177666	0.0260894	0.00233613	0.0230618
G[C>T]T	0.00199143	0.00760315	0.0211498	0.0252747	0.0227957	0.019671	0.0146267
G[T>A]A	0.00278536	0.000568293	0.000703228	0.000425855	0.00247957	0	0.00133267
G[T>A]C	8.13454e-05	0	0	0.000726472	0.00606993	0	0.00341827
G[T>A]G	0.00323368	0.00402942	0.000739411	0.00338388	0.0113116	0.00134765	0.001852
G[T>A]T	8.62338e-46	0.0019166	4.21421e-06	0.0032227	0.00254634	0.00172416	0.00145279
G[T>C]A	0.0773815	0.049221	0.0148761	0.0147729	0.0365861	0.0299437	0.00789276
G[T>C]C	0.00531915	0.00221278	0.0146402	0.00561469	0.00612076	0.0175324	0.00789482
G[T>C]G	0.0656926	0.0672344	0.0172397	0.0174544	0.0198187	0.0445745	0.020631
G[T>C]T	0.0325743	0.0344801	0.0151489	0.00472015	0.0333297	0.0293695	0.00280182
G[T>G]A	0	0.000150983	0.00195902	0	0	0.00221455	0.00117983
G[T>G]C	0.00169533	0.000270099	0.00430493	0.000958343	0.0020955	0.00202925	0.00217142
G[T>G]G	0.00398924	0.00194616	0.00344047	0.000835263	0.00771223	0.00912884	0.00660767
G[T>G]T	0	0.00222086	0.0041851	0.00263557	0.00615723	0.00874426	0.00384389
T[C>A]A	0	0.00274569	0.0347764	0	0.000904285	0.00749944	0.003463
T[C>A]C	8.62338e-46	0.00299069	0.00499357	0.00422378	0.000729905	0.00666072	0.00624211
T[C>A]G	0	0.000466293	0.00316805	0.000668741	0.00135714	0	0.00375852
T[C>A]T	6.61836e-05	0	0.197106	0.00522526	5.38961e-46	0.00117905	1.79711e-35
T[C>G]A	0	0.000355433	0.000629667	0.00132124	0	0.0139052	0.00650354
T[C>G]C	0.000431594	0.00200887	0.0013402	0.00608573	0.00190029	0.00212792	0.00813001
T[C>G]G	0	0	0	0.000781575	0.000321284	0.00143594	0.00470548
T[C>G]T	0.0036079	0.000351917	0.00250085	0.00191184	0	0.00468379	0.0155052
T[C>T]A	0.0051061	0.00353482	0.00322633	0.00366423	0.0195123	0.0097825	0.0125291
T[C>T]C	0.00367891	0.0357585	0.0233647	0.00573854	0.076699	0.0201137	0.0129259
T[C>T]G	0.00122092	0.00299628	0.128589	0.0522675	0.00261552	0.0047061	0.0450117
T[C>T]T	0.010177	0.0143078	0.0270604	0.00532416	0.0646385	0.0130935	0.0139102
T[T>A]A	0.0028965	0.00107233	0.00326998	0.00138967	0.0108136	0.0076167	0.00346194
T[T>A]C	0	0.000303018	0.000782918	0.000781746	0.00967986	0.00162333	0.00105409
T[T>A]G	0	0.000793604	0.000612699	0.000920597	0.00128736	0.00177739	0.000598985
T[T>A]T	0.000237205	0	0.00386743	0.00407528	0.0127561	0.00612353	0.000942247
T[T>C]A	0.047201	0.0378956	0.0106187	0.00254805	0.0259778	0.0176544	0.00830843
T[T>C]C	0.00745611	0.00393226	0.0123771	0.00694675	0.0144828	0.0229992	0.00506843
T[T>C]G	0.0473587	0.0347449	0.0115708	0.00238595	0.00463737	0.0244262	0.0233523
T[T>C]T	0.0447168	0.03018	0.0152278	0.011173	0.0681847	0.00902885	0.00671245
T[T>G]A	0	0.00155533	0.00722983	0.00046434	0	0	0.00338896
T[T>G]C	8.62338e-46	0.000328887	0.00621379	0.00194292	0.000240109	0.00247092	0.00388406
T[T>G]G	0.0024081	0.000589704	0.00288588	0.0043799	0.00381246	0.0134989	0.004844
T[T>G]T	0	0	0.0885202	0.00452879	0.00759159	5.38961e-46	0.00509471
